# Comparative transcriptomics identifies differences in the regulation of the floral transition between Arabidopsis and *Brassica rapa* cultivars

**DOI:** 10.1101/2020.08.26.266494

**Authors:** Alexander Calderwood, Jo Hepworth, Shannon Woodhouse, Lorelei Bilham, D. Marc Jones, Eleri Tudor, Mubarak Ali, Caroline Dean, Rachel Wells, Judith A. Irwin, Richard J. Morris

## Abstract

The timing of the floral transition affects reproduction and yield, however its regulation in crops remains poorly understood. Here, we use RNA-Seq to determine and compare gene expression dynamics through the floral transition in the model species *Arabidopsis thaliana* and the closely related crop *Brassica rapa*. A direct comparison of gene expression over time between species shows little similarity, which could lead to the inference that different gene regulatory networks are at play. However, these differences can be largely resolved by synchronisation, through curve registration, of gene expression profiles. We find that different registration functions are required for different genes, indicating that there is no common ‘developmental time’ to which Arabidopsis and *B. rapa* can be mapped through gene expression. Instead, the expression patterns of different genes progress at different rates. We find that co-regulated genes show similar changes in synchronisation between species, suggesting that similar gene regulatory sub-network structures may be active with different wiring between them. A detailed comparison of the regulation of the floral transition between Arabidopsis and *B. rapa*, and between two *B. rapa* accessions reveals different modes of regulation of the key floral integrator *SOC1*, and that the floral transition in the *B. rapa* accessions is triggered by different pathways, even when grown under the same environmental conditions. Our study adds to the mechanistic understanding of the regulatory network of flowering time in rapid cycling *B. rapa* under long days and highlights the importance of registration methods for the comparison of developmental gene expression data.
