## Supplemental Table S1 for "Comparative transcriptomics identifies differences in the regulation of the floral transition between Arabidopsis and *Brassica rapa* cultivars"

### Sheet: legend
Table S1:
Query FASTA sequences, and BLAST hit locations in the chiifu v3 reference sequence for precursor microRNA sequences.

### Sheet: miR319 precursor fasta
MIRNA319A>
AGAGAGAGCTTCCTTGAGTCCATTCACAGGTCGTGATATGATTCAATTAGCTTCCGACTCATTCATCCAAATACCGAGTCGCCAAAATTCAAACTAGACTCGTTAAATGAATGAATGATGCGGTAGACAAATTGGATCATTGATTCTCTTTGATTGGACTGAAGGGAGCTCCCTCT

### Sheet: miRNA precursor BLAST hits
MIR156 blast hits
query.name	hit.chr	perc.identity	e.val	query.length	hit.length	start.pos	end.pos
miR156C	A03	100	1.9725e-48	104	103	29936426	29936529
miR156C	A01	98.06	1.5357e-44	103	102	2934769	2934871
miR156B	A03	91.19	3.8924e-53	159	155	29540239	29540394
miR156B	A01	88.55	1.0899e-48	166	162	3249540	3249702
miR156B	A08	90.71	3.0519e-44	140	133	14239170	14239303
miR156A	A01	89.34	4.1529e-36	122	120	2934762	2934882
miR156A	A03	90.16	8.926e-38	122	120	29936416	29936536
miR156A	A04	89.43	1.1546e-36	123	121	14039317	14039438
miR156A	A09	91.87	1.1465e-41	123	121	38717134	38717255
miR156G	A07	91.51	1.9893e-33	106	105	1035278	1035383
miR156F	A06	92.44	4.5023e-41	119	117	22682052	22682169
miR156F	A06	95.08	2.6716e-48	122	121	22681820	22681941
miR156F	A06	93.75	1.6193e-40	112	110	22681216	22681326
miR156E	A03	96.3	2.0619e-43	108	107	2193084	2193191
miR156E	A02	97.22	4.4318e-45	108	107	2063733	2063840
miR156D	A03	90.16	1.0957e-36	122	121	1923359	1923480
miR156D	A10	88.52	2.3719e-33	122	120	17871572	17871692
miR156J	miR156J
miR156I	A05	86.32	1.1871e-48	190	183	10414429	10414612
miR156I	A06	87.63	5.4841e-52	186	179	942687	942866
miR156I	A05	86.39	2.0147e-36	147	142	10408644	10408786
miR156H	A02	94.39	1.5857e-39	107	106	6640467	6640573
miR156H	A10	92.23	5.7437e-34	103	102	11139518	11139620
miR169N	A06	83.8	2.8201e-50	216	214	25328740	25328954
miR169N	A09	87.44	7.7307e-61	207	205	1815495	1815700
miR169N	A02	84.43	7.8409e-51	212	207	26036663	26036870
miR169I	A02	85.38	3.4498e-54	212	209	26036288	26036497
miR169L	A09	88.73	3.4958e-64	204	202	1815498	1815700
miR169L	A02	87.02	3.5206e-59	208	204	26036666	26036870
miR159B	miR159B
miR159C	miR159C
miR159A	A02	94.05	1.0587e-73	185	181	12773842	12774023
miR159A	A07	93.05	1.7716e-71	187	186	26112993	26113179
miR159A	A07	92.93	2.2917e-70	184	181	21272089	21272270
miR390B	miR390B
miR390A	A05	90.57	2.7053e-32	106	104	3694837	3694941
miR390A	A04	91.67	1.6167e-34	108	104	19206806	19206910
miR169M	A09	83.26	6.0075e-47	221	214	1814512	1814726
miR169M	A02	87.1	5.8814e-62	217	213	26036286	26036499
miR157A	A02	93.81	1.4392e-34	97	96	9278287	9278383
miR157A	A07	91.75	3.1154e-31	97	96	23392523	23392619
miR157B	A02	91.07	4.5343e-36	112	111	9278272	9278383
miR157B	A07	87.88	3.5052e-37	132	131	23392508	23392639
miR157C	A03	86.76	3.6348e-59	219	205	18947469	18947674
miR157C	A01	85.38	7.9239e-51	212	191	23678008	23678199
miR157D	miR157D
miR169H	A06	84.49	1.4832e-42	187	176	7976194	7976370
miR169H	A09	84.97	5.2969e-47	193	192	40514195	40514387
miR169H	A08	86.77	1.8917e-51	189	182	19744514	19744696
miR169K	A09	82.06	1.6912e-42	223	216	1814510	1814726
miR169K	A02	83.03	4.6691e-48	218	216	26036284	26036500
miR169J	A06	90.83	6.0365e-77	218	217	25328733	25328950
miR169J	A09	90.37	1.0101e-74	218	215	1815496	1815711
miR169J	A02	89.55	2.1865e-71	220	214	26036666	26036880
miR169E	A06	82.89	6.2569e-37	187	180	751500	751680
miR169E	A06	84.8	2.8905e-40	171	169	753756	753925
miR169E	A06	85.16	8.0938e-36	155	149	748063	748212
miR169E	A08	88.61	1.7152e-47	158	157	11928578	11928735
miR169D	miR169D
miR169G	A01	84.83	1.1289e-51	211	203	6383110	6383313
miR169G	A08	84.06	1.4296e-65	276	267	11928470	11928737
miR169F	A01	86.83	5.9329e-46	167	165	25373983	25374148
miR169A	miR169A
miR169C	miR169C
miR169B	A06	90.71	4.9011e-62	183	179	22132639	22132818
miR172E	A02	87.3	2.5504e-33	126	124	5360954	5361078
miR172D	A04	89.52	9.0171e-38	124	123	2883302	2883425
miR172D	A09	90.4	1.9381e-39	125	123	35246358	35246481
miR172A	A07	93.14	4.2209e-35	102	101	15705277	15705378
miR172C	A01	85.31	1.2815e-31	143	140	26677119	26677259
miR172B	miR172B
miR319a	A09	80.23	1.5387e-36	172	170	18731579	18731749
miR319a	A03	93.1	1.7526e-67	174	173	26489253	26489426
miR319a	A04	74.16	8.5181e-21	178	171	11018248	11018419
miR319a	A01	90.91	3.1688e-64	176	175	7659339	7659514
Overlapping gene models for MIR156
CDS.model	miRNA
MSTRG.23731	miR156A
MSTRG.55979	miR156A
MSTRG.20392	miR156B
MSTRG.46064	miR156B
MSTRG.20493	miR156C
MSTRG.942	miR156C
MSTRG.12925	miR156D
MSTRG.61458	miR156D
MSTRG.6809	miR156E
MSTRG.8052	miR156H
MSTRG.28058	miR156I
MSTRG.31636	miR156I
MSTRG.8623	miR157A
MSTRG.42100	miR157A
MSTRG.4709	miR157C
MSTRG.17845	miR157C
MSTRG.40005	miR172A
MSTRG.9317	miR159A
MSTRG.42945	miR159A
MSTRG.41549.1	miR159A
MSTRG.26780	mi390A
MSTRG.45553	miR169G
miR172	hit.chr	perc.identity	e.val	query.length	hit.length	start.pos	end.pos	overlapping.gene.identified
query.name	A03	100	2.63e-42	95	94	4903098	4903192	NA
bra-MIR172d	A10	88	5.09e-26	100	99	13105537	13105636	NA
bra-MIR172d	A04	91.61	8.13e-52	143	142	2883297	2883439	NA
bra-MIR172c	A09	100	5.47e-73	152	151	35246337	35246488	NA
bra-MIR172c	A03	92.66	8.32e-37	109	107	704008	704115	MSTRG.12528
bra-MIR172b	A02	91.67	3.54e-35	108	104	682192	682296	NA
bra-MIR172b	A10	98.15	1.71e-45	108	107	19930451	19930558	MSTRG.62183
bra-MIR172b	A03	91.87	4.34e-41	123	121	704001	704122	NA
bra-MIR172a	A02	100	3.34e-55	119	118	682185	682303	NA
bra-MIR172a	A10	90.98	4.34e-41	122	121	19930444	19930565	NA
bra-MIR172a
miR159	hit.chr	perc.identity	e.val	query.length	hit.length	start.pos	end.pos	Gene name
query.name	A02	94.05	6.88e-73	185	181	12773842	12774023	MSTRG.9317
ath-MIR159a	A07	92.51	2.4e-72	187	186	26112993	26113179	MSTRG.42945
ath-MIR159a	A07	92.39	3.57e-70	184	181	21272089	21272270	MSTRG.41549
ath-MIR159a	A06	76.41	1.75e-36	195	169	7296882	7297051
ath-MIR159b	A02	81.63	4.39e-44	196	186	12773835	12774021
ath-MIR159b	A07	80.31	9.66e-40	193	183	21272091	21272274
ath-MIR159b	A07	79.9	4.11e-38	194	188	26112989	26113177
ath-MIR159b	A05	76.5	7.63e-42	234	216	954153	954369	MSTRG.25945
ath-MIR159c	A02	93.51	1.63e-74	185	184	12773841	12774025
miR159a	A07	100	8.43e-91	185	184	21272087	21272271
miR159a	A07	92.63	1.63e-74	190	189	26112992	26113181
miR159a
miR319	hit.chr	perc.identity	e.val	query.length	hit.length	start.pos	end.pos	Gene name
miR319a	A09	80.23	1.5387e-36	172	170	18731579	18731749	MSTRG.52611
miR319a	A03	93.1	1.7526e-67	174	173	26489253	26489426	MSTRG.19668
miR319a	A04	74.16	8.5181e-21	178	171	11018248	11018419	MSTRG.23164
miR319a	A01	90.91	3.1688e-64	176	175	7659339	7659514	MSTRG.2127

### Sheet: miR156 precursor fasta
>miR156A
CAAGAGAAACGCAAAGAAACTGACAGAAGAGAGTGAGCACACAAAGGCAATTTGCATATCATTGCACTTGCTTCTCTTGCGTGCTCACTGCTCTTTCTGTCAGATTCCGGTGCTGATCTCTTT
>miR156B
GCTAGAAGAGGGAGAGATGGTGATTGAGGAATGCAACAGAGAAAACTGACAGAAGAGAGTGAGCACATGCAGGCACTGTTATGTGTCTATAACTTTGCGTGTGCGTGCTCACCTCTCTTTCTGTCAGTTGCCTATCTCTGCCTGCTTGACCTCTCTCTCTCTCTCTCTCTCTCAAATTTGGCT
>miR156C
CGCATAGAAACTGACAGAAGAGAGTGAGCACACAAAGGCACTTTGCATGTTCGATGCATTTGCTTCTCTTGCGTGCTCACTGCTCTATCTGTCAGATTCCGGCT
>miR156D
GATGGGGGAAAAGAAGTTGACAGAAGAGAGTGAGCACACAAAGGGGAAGTTGTATAAAAGTTTTGTATATGGTTGCTTTTGCGTGCTCACTCTCTTTTTGTCATAACTTCTCCTTCAT
>miR156E
AGGAGGTGACAGAAGAGAGTGAGCACACATGGTGGTTTCTTGCATGCTTTTTTGATTAGGGTTTCATGCTTGAAGCTATGTGTGCTTACTCTCTCTCTGTCACCCCT
>miR156F
GAGTGGTGAGGAATTGATGGTGACAGAAGAGAGTGAGCACACATGGTGGCTTTCTTGCATATTTGAAGGTTCCATGCTTGAAGCTATGTGTGCTCACTCTCTATCCGTCACCCCCTTCTCTCCCTCTCCCTC
>miR156G
ATAACGAAGGCGACAGAAGAGAGTGAGCACACATGGCTCTTTTTCTAGCATGCTCATGCTCGAAAGCTCTGCGTGCTTACTCTCTTCTTGTCTCCTGCTCTCT
>miR156H
ATGAAAAATGTTGACAGAAGAAAGAGAGCACAACCTGGGATTAGCAAAAAGATAGTTTTGCCCTTGTCGGGAGTGTGCTCTCTTTCCTTCTGCCACCATCATTGCG
>miR156I
TAGATGACAGAAGAGAGAGAGCAGACAGCTTCTCTATCTAATCTGTGGTCGCTTGAATGATGAGTTTGGCATAGGAAGTGTCATCTCTACCCTTGATCTTTCTTGATTCTGCATCACCACCTGACCATTGATTCCTCTCCGACCTGATCCTTCTCCATAAGTACTCTCACCAGAGCTCTTCCTTCTTCGCTCATTGT
>miR156J
TTTGACAGAAGAGAGAGAGCACAGTTTGAGTCGCCAATTCCCTTGTAGCTCTCTAGTTTAGTGTCCAT

### Sheet: miR172 precursor fasta
>bra-MIR172a MI0010661
CGTTTTTTGTAGGCGCAGCACCATCAAGATTCACATGGAAATTGAAAAATCTCCTAATTTTTAATTAGGGTTTTGATATGTATATGAGAATCTTGATGATGCTGCATCAACAACCGACG
>bra-MIR172b MI0010662
TGTAGGTGCAGCACCATTAAGATTCACATGGAAATTGAGAAAACCCTAATTTATATTAATTAGGGTTCTGATATGTATATGAGAATCTTGATGATGCTGCATCAACA
>bra-MIR172c MI0030575
TTCAGACTTTGAAGCAGTTGCAGTCATTTTTTGCTATTGCATCATCATCAAGATTCAGAAATCATATTCCTTGATGGGTTCTCCTTCGAGCCTGTCTTTTTTGGTTTGAGAATCTTGATGATGCTGCAGCGGCGATTAAATGGCTTTTTTAT
>bra-MIR172d MI0030577
TAGTTGCAGATGCAGCATCATTAAGATTCACAAGAGATGTGGTTTTCTTGTTTTCTCGCCTCTTGGGAATCTTGATGATGCTGCATCAGCAACTA

### Sheet: miR159 precursor fasta
>miR159a
AAGTAGGGCTCCTTATAGTTCAAACGAGAGTTTAGCAGGGTAAAGAAAAGCTGCTAAGCTATGAATCCCATAAGCCCTAATCCTTATATATAAAAAGGATTTGGTTATATGGCTTACATATCTCAGGAGCTTTAACTTGCCCTTTAATTGCTTTTACTCTTCTTTGGATTGAAGGGAGCTCTACA
>ath-MIR159a MI0000189
GTAGAGCTCCTTAAAGTTCAAACATGAGTTGAGCAGGGTAAAGAAAAGCTGCTAAGCTATGGATCCCATAAGCCCTAATCCTTGTAAAGTAAAAAAGGATTTGGTTATATGGATTGCATATCTCAGGAGCTTTAACTTGCCCTTTAATGGCTTTTACTCTTCTTTGGATTGAAGGGAGCTCTAC
>ath-MIR159b MI0000218
GGAAGAGCTCCTTGAAGTTCAATGGAGGGTTTAGCAGGGTGAAGTAAAGCTGCTAAGCTATGGATCCCATAAGCCTTATCAAATTCAATATAATTGATGATAAGGTTTTTTTTATGGATGCCATATCTCAGGAGCTTTCACTTACCCCTTTAATGGCTTCACTCTTCTTTGGATTGAAGGGAGCTCTTCATCTCTC
>ath-MIR159c MI0001085
GTGTAACAGAAGGAGCTCCCTTCCTCCAAAACGAAGAGGACAAGATTTGAGGAACTAAAATGCAGAATCTAAGAGTTCATGTCTTCCTCATAGAGAGTGCGCGGTGTTAAAAGCTTGAAGAAAGCACACTTTAAGGGGATTGCACGACCTCTTAGATTCTCCCTCTTTCTCTACATATCATTCTCTTCTCTTCGTTTGGATTGAAGGGAGCTCCTTTTCTTCTTC
