## Supplemental Table S2 for "Comparative transcriptomics identifies differences in the regulation of the floral transition between Arabidopsis and *Brassica rapa* cultivars"

Supporting Table S2: Enriched gene ontology terms amoung genes with the same registration parameters (stretch, shift).
ID	Description	pvalue	B-H p.adjust	stretch	shift
GO:0006826	iron ion transport	6.01E-05	0.000918533	1.5	-2.222222222
GO:0000041	transition metal ion transport	7.35E-05	0.000918533	1.5	-2.222222222
GO:0016144	S-glycoside biosynthetic process	7.04E-06	0.001354327	1	2.222222222
GO:0019758	glycosinolate biosynthetic process	7.04E-06	0.001354327	1	2.222222222
GO:0019761	glucosinolate biosynthetic process	7.04E-06	0.001354327	1	2.222222222
GO:1901659	glycosyl compound biosynthetic process	1.53E-05	0.00220894	1	2.222222222
GO:0030001	metal ion transport	0.000400814	0.00334012	1.5	-2.222222222
GO:0006412	translation	4.44E-05	0.003916962	2	2.222222222
GO:0043043	peptide biosynthetic process	5.03E-05	0.003916962	2	2.222222222
GO:1901566	organonitrogen compound biosynthetic process	5.18E-05	0.003916962	2	2.222222222
GO:0006812	cation transport	0.000705433	0.004408959	1.5	-2.222222222
GO:0043604	amide biosynthetic process	8.93E-05	0.004985412	2	2.222222222
GO:0006518	peptide metabolic process	0.000109811	0.004985412	2	2.222222222
GO:0006270	DNA replication initiation	2.00E-05	0.006562186	1	0
GO:0032392	DNA geometric change	4.93E-05	0.006562186	1	0
GO:0032508	DNA duplex unwinding	4.93E-05	0.006562186	1	0
GO:0043603	cellular amide metabolic process	0.00031244	0.011820628	2	2.222222222
GO:0044550	secondary metabolite biosynthetic process	0.000134141	0.013159922	1	2.222222222
GO:0044272	sulfur compound biosynthetic process	0.000181459	0.013159922	1	2.222222222
GO:0016143	S-glycoside metabolic process	0.000205267	0.013159922	1	2.222222222
GO:0019757	glycosinolate metabolic process	0.000205267	0.013159922	1	2.222222222
GO:0019760	glucosinolate metabolic process	0.000205267	0.013159922	1	2.222222222
GO:0000724	double-strand break repair via homologous recombination	0.000168683	0.013460916	1	0
GO:0000725	recombinational repair	0.000168683	0.013460916	1	0
GO:0006790	sulfur compound metabolic process	0.000262022	0.015118644	1	2.222222222
GO:0006811	ion transport	0.003134369	0.015671845	1.5	-2.222222222
GO:0019748	secondary metabolic process	0.000313969	0.016469105	1	2.222222222
GO:0044249	cellular biosynthetic process	0.00051587	0.01672893	2	2.222222222
GO:1901576	organic substance biosynthetic process	0.000668974	0.018982145	2	2.222222222
GO:0034755	iron ion transmembrane transport	0.004897953	0.020408136	1.5	-2.222222222
GO:0009058	biosynthetic process	0.000909654	0.022943501	2	2.222222222
GO:0006310	DNA recombination	0.000395451	0.026099702	1	0
GO:0006302	double-strand break repair	0.000558343	0.026099702	1	0
GO:0071103	DNA conformation change	0.000558343	0.026099702	1	0
GO:0006260	DNA replication	0.00075877	0.026099702	1	0
GO:0006261	DNA-dependent DNA replication	0.00075877	0.026099702	1	0
GO:0051276	chromosome organization	0.000904532	0.026099702	1	0
GO:0006268	DNA unwinding involved in DNA replication	0.000915779	0.026099702	1	0
GO:0006271	DNA strand elongation involved in DNA replication	0.000915779	0.026099702	1	0
GO:0022616	DNA strand elongation	0.000915779	0.026099702	1	0
GO:0009439	cyanate metabolic process	0.00245098	0.031862745	2	0
GO:0009440	cyanate catabolic process	0.00245098	0.031862745	2	0
GO:0015976	carbon utilization	0.00245098	0.031862745	2	0
GO:2000038	regulation of stomatal complex development	0.003267974	0.031862745	2	0
GO:0006259	DNA metabolic process	0.001209639	0.0321764	1	0
GO:0071322	cellular response to carbohydrate stimulus	0.000281973	0.032538896	1	-1.333333333
GO:0070887	cellular response to chemical stimulus	0.000443322	0.032538896	1	-1.333333333
GO:0003008	system process	0.001285591	0.032538896	1	-1.333333333
GO:0003013	circulatory system process	0.001285591	0.032538896	1	-1.333333333
GO:0003018	vascular process in circulatory system	0.001285591	0.032538896	1	-1.333333333
GO:0006521	regulation of cellular amino acid metabolic process	0.001285591	0.032538896	1	-1.333333333
GO:0009593	detection of chemical stimulus	0.001285591	0.032538896	1	-1.333333333
GO:0010232	vascular transport	0.001285591	0.032538896	1	-1.333333333
GO:0010233	phloem transport	0.001285591	0.032538896	1	-1.333333333
GO:0015766	disaccharide transport	0.001285591	0.032538896	1	-1.333333333
GO:0015770	sucrose transport	0.001285591	0.032538896	1	-1.333333333
GO:0015772	oligosaccharide transport	0.001285591	0.032538896	1	-1.333333333
GO:0033238	regulation of cellular amine metabolic process	0.001285591	0.032538896	1	-1.333333333
GO:1901701	cellular response to oxygen-containing compound	0.001286774	0.032538896	1	-1.333333333
GO:0071310	cellular response to organic substance	0.001374883	0.032538896	1	-1.333333333
GO:0009625	response to insect	0.000763431	0.036708295	1	2.222222222
GO:0072511	divalent inorganic cation transport	0.014657785	0.040682667	1.5	-2.222222222
GO:0006810	transport	0.015130746	0.040682667	1.5	-2.222222222
GO:0051234	establishment of localization	0.015535568	0.040682667	1.5	-2.222222222
GO:0051179	localization	0.016994533	0.040682667	1.5	-2.222222222
GO:0055072	iron ion homeostasis	0.017900374	0.040682667	1.5	-2.222222222
GO:0006412	translation	0.000264442	0.041430339	1.5	4
GO:0043043	peptide biosynthetic process	0.000307583	0.041430339	1.5	4
GO:0042254	ribosome biogenesis	0.000545876	0.041430339	1.5	4
GO:0043604	amide biosynthetic process	0.000608978	0.041430339	1.5	4
GO:0022613	ribonucleoprotein complex biogenesis	0.000658416	0.041430339	1.5	4
GO:0042273	ribosomal large subunit biogenesis	0.00072748	0.041430339	1.5	4
GO:0006518	peptide metabolic process	0.000777513	0.041430339	1.5	4
GO:0010374	stomatal complex development	0.005718954	0.044607843	2	0
GO:1901657	glycosyl compound metabolic process	0.001006141	0.04465717	1	2.222222222
GO:0033356	UDP-L-arabinose metabolic process	0.000219366	0.046724863	1	4
GO:0055076	transition metal ion homeostasis	0.022754237	0.04740466	1.5	-2.222222222
GO:0010119	regulation of stomatal movement	0.008169935	0.047794118	2	0
GO:0048581	negative regulation of post-embryonic development	0.009803922	0.047794118	2	0
GO:0051241	negative regulation of multicellular organismal process	0.009803922	0.047794118	2	0
GO:0010118	stomatal movement	0.013071895	0.050980392	2	0
GO:0051093	negative regulation of developmental process	0.013071895	0.050980392	2	0
GO:0044270	cellular nitrogen compound catabolic process	0.015522876	0.055035651	2	0
GO:0055065	metal ion homeostasis	0.032425889	0.056721926	1.5	-2.222222222
GO:0098655	cation transmembrane transport	0.034033155	0.056721926	1.5	-2.222222222
GO:0098662	inorganic cation transmembrane transport	0.034033155	0.056721926	1.5	-2.222222222
GO:0044271	cellular nitrogen compound biosynthetic process	0.002773131	0.057952954	2	2.222222222
GO:1901564	organonitrogen compound metabolic process	0.002899347	0.057952954	2	2.222222222
GO:0034641	cellular nitrogen compound metabolic process	0.003063592	0.057952954	2	2.222222222
GO:0055080	cation homeostasis	0.038846937	0.059483616	1.5	-2.222222222
GO:0098660	inorganic ion transmembrane transport	0.040448859	0.059483616	1.5	-2.222222222
GO:1901566	organonitrogen compound biosynthetic process	0.001296827	0.060464565	1.5	4
GO:0090558	plant epidermis development	0.019607843	0.06372549	2	0
GO:0098771	inorganic ion homeostasis	0.046843185	0.06505998	1.5	-2.222222222
GO:0050801	ion homeostasis	0.054806033	0.072113201	1.5	-2.222222222
GO:0006364	rRNA processing	0.002095235	0.073234439	1.5	4
GO:0016072	rRNA metabolic process	0.002095235	0.073234439	1.5	4
GO:0000027	ribosomal large subunit assembly	0.002159729	0.073234439	1.5	4
GO:0010492	maintenance of shoot apical meristem identity	0.002986422	0.074473901	1	0
GO:0034470	ncRNA processing	0.002585349	0.075177275	1.5	4
GO:0043603	cellular amide metabolic process	0.00262012	0.075177275	1.5	4
GO:0006012	galactose metabolic process	0.000724056	0.077111927	1	4
GO:0009756	carbohydrate mediated signaling	0.004173995	0.077987807	1	-1.333333333
GO:0010182	sugar mediated signaling pathway	0.004173995	0.077987807	1	-1.333333333
GO:0051606	detection of stimulus	0.004173995	0.077987807	1	-1.333333333
GO:0090354	regulation of auxin metabolic process	0.004173995	0.077987807	1	-1.333333333
GO:0044264	cellular polysaccharide metabolic process	0.001405875	0.080174394	1	4
GO:0009226	nucleotide-sugar biosynthetic process	0.001505622	0.080174394	1	4
GO:0006281	DNA repair	0.003456916	0.081135848	1	0
GO:0034220	ion transmembrane transport	0.067477113	0.084346392	1.5	-2.222222222
GO:0009225	nucleotide-sugar metabolic process	0.00199764	0.08509947	1	4
GO:0042493	response to drug	0.030228758	0.088760504	2	0
GO:0048580	regulation of post-embryonic development	0.031862745	0.088760504	2	0
GO:2000026	regulation of multicellular organismal development	0.038398693	0.095588235	2	0
GO:0051239	regulation of multicellular organismal process	0.039215686	0.095588235	2	0
GO:0034654	nucleobase-containing compound biosynthetic process	0.002706412	0.096077637	1	4
GO:0048878	chemical homeostasis	0.081629872	0.097178419	1.5	-2.222222222
GO:0044786	cell cycle DNA replication	0.004430869	0.098217597	1	0
GO:0044260	cellular macromolecule metabolic process	0.006087174	0.104459186	1	-1.333333333
GO:0044106	cellular amine metabolic process	0.006179276	0.104459186	1	-1.333333333
GO:0006259	DNA metabolic process	0.000160931	0.106658295	2	0.444444444
GO:0048522	positive regulation of cellular process	0.000744248	0.106658295	2	0.444444444
GO:0010604	positive regulation of macromolecule metabolic process	0.000776416	0.106658295	2	0.444444444
GO:0010015	root morphogenesis	0.000792016	0.106658295	2	0.444444444
GO:0006281	DNA repair	0.000909601	0.106658295	2	0.444444444
GO:0051173	positive regulation of nitrogen compound metabolic process	0.001044794	0.106658295	2	0.444444444
GO:1905392	plant organ morphogenesis	0.001407856	0.106658295	2	0.444444444
GO:0048518	positive regulation of biological process	0.001428539	0.106658295	2	0.444444444
GO:0010053	root epidermal cell differentiation	0.001481316	0.106658295	2	0.444444444
GO:0031325	positive regulation of cellular metabolic process	0.001582467	0.106658295	2	0.444444444
GO:0051716	cellular response to stimulus	0.00179939	0.107770518	2	0.444444444
GO:0006974	cellular response to DNA damage stimulus	0.001943322	0.107770518	2	0.444444444
GO:0033554	cellular response to stress	0.00207866	0.107770518	2	0.444444444
GO:0005976	polysaccharide metabolic process	0.00355348	0.108127323	1	4
GO:0044249	cellular biosynthetic process	0.00115332	0.109833902	2	-0.444444444
GO:0031323	regulation of cellular metabolic process	0.001220957	0.109833902	2	-0.444444444
GO:2000112	regulation of cellular macromolecule biosynthetic process	0.001593668	0.109833902	2	-0.444444444
GO:0051171	regulation of nitrogen compound metabolic process	0.001655925	0.109833902	2	-0.444444444
GO:1901576	organic substance biosynthetic process	0.001826525	0.109833902	2	-0.444444444
GO:0010556	regulation of macromolecule biosynthetic process	0.00187265	0.109833902	2	-0.444444444
GO:0080090	regulation of primary metabolic process	0.002555543	0.109833902	2	-0.444444444
GO:0019222	regulation of metabolic process	0.002662677	0.109833902	2	-0.444444444
GO:0060255	regulation of macromolecule metabolic process	0.002802795	0.109833902	2	-0.444444444
GO:0031326	regulation of cellular biosynthetic process	0.002820825	0.109833902	2	-0.444444444
GO:0019219	regulation of nucleobase-containing compound metabolic process	0.002963123	0.109833902	2	-0.444444444
GO:0009058	biosynthetic process	0.003110262	0.109833902	2	-0.444444444
GO:0009889	regulation of biosynthetic process	0.003265462	0.109833902	2	-0.444444444
GO:0034645	cellular macromolecule biosynthetic process	0.003726392	0.109833902	2	-0.444444444
GO:0010468	regulation of gene expression	0.003766074	0.109833902	2	-0.444444444
GO:0006355	regulation of transcription, DNA-templated	0.00386579	0.109833902	2	-0.444444444
GO:1903506	regulation of nucleic acid-templated transcription	0.00386579	0.109833902	2	-0.444444444
GO:0019538	protein metabolic process	0.004221257	0.110905842	1.5	4
GO:0034660	ncRNA metabolic process	0.00446002	0.110905842	1.5	4
GO:0006974	cellular response to DNA damage stimulus	0.005439955	0.114239064	1	0
GO:2001141	regulation of RNA biosynthetic process	0.004275724	0.114731928	2	-0.444444444
GO:0000470	maturation of LSU-rRNA	0.005270785	0.115647223	1.5	4
GO:0042255	ribosome assembly	0.005270785	0.115647223	1.5	4
GO:1901362	organic cyclic compound biosynthetic process	0.004555623	0.115808722	2	-0.444444444
GO:0048519	negative regulation of biological process	0.053104575	0.11629902	2	0
GO:0050793	regulation of developmental process	0.055555556	0.11629902	2	0
GO:1901565	organonitrogen compound catabolic process	0.057189542	0.11629902	2	0
GO:0009888	tissue development	0.059640523	0.11629902	2	0
GO:0009059	macromolecule biosynthetic process	0.005122743	0.11990879	2	-0.444444444
GO:0018130	heterocycle biosynthetic process	0.00605829	0.11990879	2	-0.444444444
GO:0006351	transcription, DNA-templated	0.006279458	0.11990879	2	-0.444444444
GO:0097659	nucleic acid-templated transcription	0.006279458	0.11990879	2	-0.444444444
GO:0010558	negative regulation of macromolecule biosynthetic process	0.006518753	0.11990879	2	-0.444444444
GO:2000113	negative regulation of cellular macromolecule biosynthetic process	0.006518753	0.11990879	2	-0.444444444
GO:0032774	RNA biosynthetic process	0.006575216	0.11990879	2	-0.444444444
GO:0009682	induced systemic resistance	0.006702976	0.11990879	2	-0.444444444
GO:0000209	protein polyubiquitination	0.00734092	0.120666539	1.5	-1.333333333
GO:0010264	myo-inositol hexakisphosphate biosynthetic process	0.00734092	0.120666539	1.5	-1.333333333
GO:0033517	myo-inositol hexakisphosphate metabolic process	0.00734092	0.120666539	1.5	-1.333333333
GO:0032958	inositol phosphate biosynthetic process	0.009779886	0.120666539	1.5	-1.333333333
GO:0031329	regulation of cellular catabolic process	0.014645826	0.120666539	1.5	-1.333333333
GO:0046173	polyol biosynthetic process	0.014645826	0.120666539	1.5	-1.333333333
GO:0009894	regulation of catabolic process	0.017072807	0.120666539	1.5	-1.333333333
GO:0043161	proteasome-mediated ubiquitin-dependent protein catabolic process	0.017072807	0.120666539	1.5	-1.333333333
GO:0010498	proteasomal protein catabolic process	0.019495799	0.120666539	1.5	-1.333333333
GO:0043647	inositol phosphate metabolic process	0.019495799	0.120666539	1.5	-1.333333333
GO:0046165	alcohol biosynthetic process	0.021914806	0.120666539	1.5	-1.333333333
GO:0032270	positive regulation of cellular protein metabolic process	0.024329831	0.120666539	1.5	-1.333333333
GO:0006511	ubiquitin-dependent protein catabolic process	0.026740878	0.120666539	1.5	-1.333333333
GO:0019941	modification-dependent protein catabolic process	0.026740878	0.120666539	1.5	-1.333333333
GO:0043632	modification-dependent macromolecule catabolic process	0.026740878	0.120666539	1.5	-1.333333333
GO:0045333	cellular respiration	0.026740878	0.120666539	1.5	-1.333333333
GO:0051247	positive regulation of protein metabolic process	0.026740878	0.120666539	1.5	-1.333333333
GO:0019751	polyol metabolic process	0.031551048	0.120666539	1.5	-1.333333333
GO:0032268	regulation of cellular protein metabolic process	0.031551048	0.120666539	1.5	-1.333333333
GO:0015980	energy derivation by oxidation of organic compounds	0.033950178	0.120666539	1.5	-1.333333333
GO:0016567	protein ubiquitination	0.033950178	0.120666539	1.5	-1.333333333
GO:0051246	regulation of protein metabolic process	0.033950178	0.120666539	1.5	-1.333333333
GO:0036294	cellular response to decreased oxygen levels	0.036345343	0.120666539	1.5	-1.333333333
GO:0071453	cellular response to oxygen levels	0.036345343	0.120666539	1.5	-1.333333333
GO:0071456	cellular response to hypoxia	0.036345343	0.120666539	1.5	-1.333333333
GO:0010075	regulation of meristem growth	0.006135743	0.122408081	1	0
GO:0042592	homeostatic process	0.108067593	0.122804083	1.5	-2.222222222
GO:0032446	protein modification by small protein conjugation	0.038736546	0.123658973	1.5	-1.333333333
GO:0001666	response to hypoxia	0.043507077	0.124520256	1.5	-1.333333333
GO:0036293	response to decreased oxygen levels	0.043507077	0.124520256	1.5	-1.333333333
GO:0070482	response to oxygen levels	0.043507077	0.124520256	1.5	-1.333333333
GO:1901607	alpha-amino acid biosynthetic process	0.007322435	0.126312007	2	-0.444444444
GO:0070647	protein modification by small protein conjugation or removal	0.045886413	0.126952409	1.5	-1.333333333
GO:0006066	alcohol metabolic process	0.0482618	0.129217076	1.5	-1.333333333
GO:0043603	cellular amide metabolic process	0.000142282	0.129333977	1	-4
GO:0006355	regulation of transcription, DNA-templated	0.008761782	0.129777328	1	-1.333333333
GO:1903506	regulation of nucleic acid-templated transcription	0.008761782	0.129777328	1	-1.333333333
GO:0051716	cellular response to stimulus	0.008929103	0.129777328	1	-1.333333333
GO:0051171	regulation of nitrogen compound metabolic process	0.009262453	0.129777328	1	-1.333333333
GO:2001141	regulation of RNA biosynthetic process	0.009504818	0.129777328	1	-1.333333333
GO:0044267	cellular protein metabolic process	0.007450201	0.130091978	2	2.222222222
GO:0018130	heterocycle biosynthetic process	0.005268379	0.131810531	1	4
GO:0019438	aromatic compound biosynthetic process	0.006392809	0.131810531	1	4
GO:0034645	cellular macromolecule biosynthetic process	0.007692464	0.131810531	1	4
GO:1901362	organic cyclic compound biosynthetic process	0.008601252	0.131810531	1	4
GO:0044262	cellular carbohydrate metabolic process	0.008881479	0.131810531	1	4
GO:0009059	macromolecule biosynthetic process	0.009184317	0.131810531	1	4
GO:0019318	hexose metabolic process	0.009282432	0.131810531	1	4
GO:0033692	cellular polysaccharide biosynthetic process	0.009282432	0.131810531	1	4
GO:0009743	response to carbohydrate	0.010030278	0.131879585	1	-1.333333333
GO:0090627	plant epidermal cell differentiation	0.002796176	0.131998172	2	0.444444444
GO:0009893	positive regulation of metabolic process	0.002948141	0.131998172	2	0.444444444
GO:0045935	positive regulation of nucleobase-containing compound metabolic process	0.003476984	0.131998172	2	0.444444444
GO:0048584	positive regulation of response to stimulus	0.003684075	0.131998172	2	0.444444444
GO:0010557	positive regulation of macromolecule biosynthetic process	0.004688973	0.131998172	2	0.444444444
GO:0007568	aging	0.004746211	0.131998172	2	0.444444444
GO:0048731	system development	0.004905424	0.131998172	2	0.444444444
GO:0090304	nucleic acid metabolic process	0.005236102	0.131998172	2	0.444444444
GO:0051276	chromosome organization	0.005267913	0.131998172	2	0.444444444
GO:0006304	DNA modification	0.0059907	0.131998172	2	0.444444444
GO:0009292	genetic transfer	0.0059907	0.131998172	2	0.444444444
GO:0009294	DNA mediated transformation	0.0059907	0.131998172	2	0.444444444
GO:0044728	DNA methylation or demethylation	0.0059907	0.131998172	2	0.444444444
GO:0044764	multi-organism cellular process	0.0059907	0.131998172	2	0.444444444
GO:0051052	regulation of DNA metabolic process	0.0059907	0.131998172	2	0.444444444
GO:0061647	histone H3-K9 modification	0.0059907	0.131998172	2	0.444444444
GO:2001020	regulation of response to DNA damage stimulus	0.0059907	0.131998172	2	0.444444444
GO:0010114	response to red light	0.006266976	0.131998172	2	0.444444444
GO:0016570	histone modification	0.006266976	0.131998172	2	0.444444444
GO:0008652	cellular amino acid biosynthetic process	0.008248183	0.133083541	2	-0.444444444
GO:0019438	aromatic compound biosynthetic process	0.008266058	0.133083541	2	-0.444444444
GO:0010562	positive regulation of phosphorus metabolic process	0.000915779	0.135567254	1	0.444444444
GO:0042327	positive regulation of phosphorylation	0.000915779	0.135567254	1	0.444444444
GO:0045937	positive regulation of phosphate metabolic process	0.000915779	0.135567254	1	0.444444444
GO:0019220	regulation of phosphate metabolic process	0.001811589	0.135567254	1	0.444444444
GO:0042325	regulation of phosphorylation	0.001811589	0.135567254	1	0.444444444
GO:0051174	regulation of phosphorus metabolic process	0.001811589	0.135567254	1	0.444444444
GO:0010016	shoot system morphogenesis	0.008529725	0.138303394	2	2.222222222
GO:0051252	regulation of RNA metabolic process	0.008968781	0.139590061	2	-0.444444444
GO:0019748	secondary metabolic process	0.009248203	0.139590061	2	-0.444444444
GO:0010628	positive regulation of gene expression	0.007057837	0.139911231	2	0.444444444
GO:0016049	cell growth	0.007057837	0.139911231	2	0.444444444
GO:0018198	peptidyl-cysteine modification	0.011235999	0.14055567	1	-1.333333333
GO:2000112	regulation of cellular macromolecule biosynthetic process	0.012025554	0.14055567	1	-1.333333333
GO:0080090	regulation of primary metabolic process	0.012718626	0.14055567	1	-1.333333333
GO:0006351	transcription, DNA-templated	0.012969312	0.14055567	1	-1.333333333
GO:0097659	nucleic acid-templated transcription	0.012969312	0.14055567	1	-1.333333333
GO:0010556	regulation of macromolecule biosynthetic process	0.01346167	0.14055567	1	-1.333333333
GO:0032774	RNA biosynthetic process	0.01346167	0.14055567	1	-1.333333333
GO:0031328	positive regulation of cellular biosynthetic process	0.008012822	0.141657456	2	0.444444444
GO:0009653	anatomical structure morphogenesis	0.008044233	0.141657456	2	0.444444444
GO:0040007	growth	0.008532671	0.141657456	2	0.444444444
GO:0010054	trichoblast differentiation	0.008664251	0.141657456	2	0.444444444
GO:0016569	covalent chromatin modification	0.008664251	0.141657456	2	0.444444444
GO:0050896	response to stimulus	0.008686807	0.141657456	2	0.444444444
GO:0009891	positive regulation of biosynthetic process	0.009058144	0.141657456	2	0.444444444
GO:0032501	multicellular organismal process	0.009174479	0.141657456	2	0.444444444
GO:0006139	nucleobase-containing compound metabolic process	0.009374219	0.141657456	2	0.444444444
GO:0022622	root system development	0.009457842	0.141657456	2	0.444444444
GO:0048364	root development	0.009457842	0.141657456	2	0.444444444
GO:0044271	cellular nitrogen compound biosynthetic process	0.010661029	0.141924942	1	4
GO:0099402	plant organ development	0.009879815	0.142514911	2	0.444444444
GO:0000003	reproduction	0.010886495	0.142514911	2	0.444444444
GO:0022414	reproductive process	0.010886495	0.142514911	2	0.444444444
GO:0009735	response to cytokinin	0.011016411	0.142514911	2	0.444444444
GO:0000819	sister chromatid segregation	0.011629555	0.142514911	2	0.444444444
GO:0006475	internal protein amino acid acetylation	0.011629555	0.142514911	2	0.444444444
GO:0016573	histone acetylation	0.011629555	0.142514911	2	0.444444444
GO:0018393	internal peptidyl-lysine acetylation	0.011629555	0.142514911	2	0.444444444
GO:0018394	peptidyl-lysine acetylation	0.011629555	0.142514911	2	0.444444444
GO:0070988	demethylation	0.011629555	0.142514911	2	0.444444444
GO:0051603	proteolysis involved in cellular protein catabolic process	0.055364297	0.143601146	1.5	-1.333333333
GO:0055085	transmembrane transport	0.132597438	0.14412765	1.5	-2.222222222
GO:0032350	regulation of hormone metabolic process	0.014258349	0.144620392	1	-1.333333333
GO:0000271	polysaccharide biosynthetic process	0.011556991	0.144802297	1	4
GO:0019538	protein metabolic process	0.010513242	0.147089826	2	2.222222222
GO:0034645	cellular macromolecule biosynthetic process	0.01387006	0.147089826	2	2.222222222
GO:0051301	cell division	0.015340037	0.147089826	2	2.222222222
GO:0009059	macromolecule biosynthetic process	0.01610327	0.147089826	2	2.222222222
GO:0010467	gene expression	0.017623558	0.147089826	2	2.222222222
GO:0009441	glycolate metabolic process	0.021914806	0.147089826	2	2.222222222
GO:0034309	primary alcohol biosynthetic process	0.021914806	0.147089826	2	2.222222222
GO:0036525	protein deglycation	0.021914806	0.147089826	2	2.222222222
GO:0036529	protein deglycation, glyoxal removal	0.021914806	0.147089826	2	2.222222222
GO:0046040	IMP metabolic process	0.021914806	0.147089826	2	2.222222222
GO:0046295	glycolate biosynthetic process	0.021914806	0.147089826	2	2.222222222
GO:0055046	microgametogenesis	0.021914806	0.147089826	2	2.222222222
GO:0106044	guanine deglycation	0.021914806	0.147089826	2	2.222222222
GO:0106046	guanine deglycation, glyoxal removal	0.021914806	0.147089826	2	2.222222222
GO:1903189	glyoxal metabolic process	0.021914806	0.147089826	2	2.222222222
GO:0009117	nucleotide metabolic process	0.028010316	0.147089826	2	2.222222222
GO:0000027	ribosomal large subunit assembly	0.029124279	0.147089826	2	2.222222222
GO:0006144	purine nucleobase metabolic process	0.029124279	0.147089826	2	2.222222222
GO:0006566	threonine metabolic process	0.029124279	0.147089826	2	2.222222222
GO:0006612	protein targeting to membrane	0.029124279	0.147089826	2	2.222222222
GO:0030091	protein repair	0.029124279	0.147089826	2	2.222222222
GO:0034308	primary alcohol metabolic process	0.029124279	0.147089826	2	2.222222222
GO:0046112	nucleobase biosynthetic process	0.029124279	0.147089826	2	2.222222222
GO:0048859	formation of anatomical boundary	0.029124279	0.147089826	2	2.222222222
GO:0090691	formation of plant organ boundary	0.029124279	0.147089826	2	2.222222222
GO:0140053	mitochondrial gene expression	0.029124279	0.147089826	2	2.222222222
GO:0006753	nucleoside phosphate metabolic process	0.029453074	0.147089826	2	2.222222222
GO:0044260	cellular macromolecule metabolic process	0.035710515	0.147089826	2	2.222222222
GO:0001763	morphogenesis of a branching structure	0.036286477	0.147089826	2	2.222222222
GO:0009123	nucleoside monophosphate metabolic process	0.036286477	0.147089826	2	2.222222222
GO:0009124	nucleoside monophosphate biosynthetic process	0.036286477	0.147089826	2	2.222222222
GO:0009126	purine nucleoside monophosphate metabolic process	0.036286477	0.147089826	2	2.222222222
GO:0009127	purine nucleoside monophosphate biosynthetic process	0.036286477	0.147089826	2	2.222222222
GO:0009156	ribonucleoside monophosphate biosynthetic process	0.036286477	0.147089826	2	2.222222222
GO:0009161	ribonucleoside monophosphate metabolic process	0.036286477	0.147089826	2	2.222222222
GO:0009167	purine ribonucleoside monophosphate metabolic process	0.036286477	0.147089826	2	2.222222222
GO:0009168	purine ribonucleoside monophosphate biosynthetic process	0.036286477	0.147089826	2	2.222222222
GO:0010072	primary shoot apical meristem specification	0.036286477	0.147089826	2	2.222222222
GO:0010223	secondary shoot formation	0.036286477	0.147089826	2	2.222222222
GO:0010346	shoot axis formation	0.036286477	0.147089826	2	2.222222222
GO:0072657	protein localization to membrane	0.036286477	0.147089826	2	2.222222222
GO:0090150	establishment of protein localization to membrane	0.036286477	0.147089826	2	2.222222222
